# Microbiome-Dependent Functional Responses to Structurally Distinct Oligosaccharides Revealed by Metaproteomics

**DOI:** 10.1101/2025.06.26.661555

**Authors:** Ailing Zhang, Qing Wu, Janice Mayne, Zhibin Ning, Hongye Qin, Alexander Dewar, Daniel Figeys

**Affiliations:** School of Pharmaceutical Sciences, Faculty of Medicine, University of Ottawa, Ottawa K1H 8M5, Canada; Department of Biochemistry, Microbiology and Immunology, Faculty of Medicine, University of Ottawa, Ottawa K1H 8M5, Canada; Quadram Institute Bioscience, Norwich Research Park, Norwich, Norfolk NR4 7UQ, United Kingdom; University of East Anglia, Norwich, Norfolk NR4 7TJ, United Kingdom

**Author notes:** Corresponding author: Daniel Figeys.

## Abstract

Dietary oligosaccharides are prebiotics that fuel gut microbes, but individual microbiomes may respond differently depending on oligosaccharide structures as well as microbiome composition and function. The extent to which specific gut microbial communities exhibit personalized functional responses to distinct oligosaccharides remains underexplored. We applied a standardized ex vivo microbiome culture, called RapidAIM, coupled with metaproteomics to examine how six structurally diverse oligosaccharides affect the gut microbiota functional response. Our study shows that while human gut microbiomes share some commonalities in utilizing oligosaccharides (e.g. prioritizing dietary fibers over mucin), the fine-scale metabolic and taxonomic responses are highly individualized. Such findings underscore the importance of considering personal microbiome profiles when predicting the outcome of prebiotic interventions. In a broader context, our metaproteomic approach provides a framework for identifying optimal prebiotic choices tailored to individual microbiomes. Ultimately, understanding these personalized responses could inform precision nutrition strategies.
