## Supplementary material for "Microbiome-Dependent Functional Responses to Structurally Distinct Oligosaccharides Revealed by Metaproteomics": Supplementary Data S1_Significant_kegg_module.tsv

KEGG_module_name	Ara~Female2	Iso~Female2	Kes~Female2	Raf~Female2	Cel~Female2	Xyl3~Female2	Kes~Female3	Iso~Female3	Xyl3~Female3	Ara~Female3	Cel~Female3	Raf~Female3	Ara~Female1	Xyl3~Female1	Cel~Female1	Iso~Female1	Kes~Female1	Raf~Female1	module_id	module_class	module_class_2	module_class_3
M00026:Histidine biosynthesis, PRPP => histidine	2.312860923941574	2.501923507181591	2.587381076671109	2.304354815462486	0.0	0.0	0.0	0.0	0.0	-1.498270397968081	0.0	0.0	0.0	2.807882338643715	1.012511335042598	2.37689689852099	2.803802809746037	2.789361935078004	M00026	Pathway modules	Amino acid metabolism	Histidine metabolism
M00176:Assimilatory sulfate reduction, sulfate => H2S	0.0	0.0	1.035640920398963	0.0	1.691789969278282	0.0	2.694828577944371	2.125624925589568	1.881513782566533	0.0	1.871934475177905	2.607652252519647	0.0	0.0	2.214420859972941	2.68326512456099	2.559069786874701	2.429355684834658	M00176	Pathway modules	Energy metabolism	Sulfur metabolism
M00596:Dissimilatory sulfate reduction, sulfate => H2S	0.0	0.0	1.035640920398963	0.0	1.691789969278282	0.0	2.694828577944371	2.125624925589568	1.881513782566533	0.0	1.871934475177905	2.607652252519647	0.0	0.0	2.214420859972941	2.68326512456099	2.559069786874701	2.429355684834658	M00596	Pathway modules	Energy metabolism	Sulfur metabolism
M00535:Isoleucine biosynthesis, pyruvate => 2-oxobutanoate	2.225501876881313	1.645152645901896	2.806607590496612	2.635338483227332	0.0	1.808545057751351	1.219577845296523	0.0	0.0	0.0	0.0	1.094849500259396	1.433525062431769	2.194785811411554	1.669633059891757	1.935281301828429	2.54833741158581	2.755101171875582	M00535	Pathway modules	Amino acid metabolism	Branched-chain amino acid metabolism
M00063:CMP-3-deoxy-D-manno-octulosonate biosynthesis, ribulose-5P => CMP-KDO	-1.889237155119882	-1.251110177672983	0.0	-1.269619228858184	-1.730018291948413	0.0	23.27808760267859	24.35630024217316	22.68266084187637	0.0	22.77556613610067	22.75192557547414	1.397790945947769	1.237607048485173	1.767261935888208	2.136537858124614	2.411031989977143	2.493363466758221	M00063	Pathway modules	Glycan metabolism	Nucleotide sugar biosynthesis
M00028:Ornithine biosynthesis, glutamate => ornithine	2.965809549139252	3.51443036678131	3.253034152074468	2.463508204682725	3.942224045784553	1.569389374000199	2.408410445210581	1.805768891110486	1.288005869197644	3.64083637509822	2.485470161254461	2.16577939714429	0.0	1.829790033259368	0.0	1.432224669000941	2.290663443046126	2.016450191071621	M00028	Pathway modules	Amino acid metabolism	Arginine and proline metabolism
M00121:Heme biosynthesis, plants and bacteria, glutamate => heme	1.796655442093856	1.514124545062034	1.813334832695348	1.778161733529322	0.0	0.0	1.202466031919359	0.0	0.0	0.0	0.0	1.010927679285955	1.367976723546549	1.351326327581716	1.604272615506358	1.608569704613637	2.268740259814861	2.120957235175314	M00121	Pathway modules	Metabolism of cofactors and vitamins	Cofactor and vitamin metabolism
M00840:Tetrahydrofolate biosynthesis, mediated by ribA and trpF, GTP => THF	0.0	0.0	0.0	0.0	0.0	0.0	1.69013790049604	2.544431914984196	-20.73246913729229	-20.94906018588574	1.795555002280468	2.66816504496368	0.0	1.094245272949527	1.568744355796628	1.157451094678956	2.060319471465864	1.754596247201099	M00840	Pathway modules	Metabolism of cofactors and vitamins	Cofactor and vitamin metabolism
M00046:Pyrimidine degradation, uracil => beta-alanine, thymine => 3-aminoisobutanoate	0.0	-1.106119940054355	0.0	-1.178977513735595	-1.042311045078922	0.0	0.0	0.0	0.0	0.0	0.0	0.0	1.366302912248199	1.500210559615109	0.0	0.0	1.882294218035643	1.724542426006444	M00046	Pathway modules	Nucleotide metabolism	Pyrimidine metabolism
M00053:Deoxyribonucleotide biosynthesis, ADP/GDP/CDP/UDP => dATP/dGTP/dCTP/dUTP	0.0	0.0	0.0	0.0	0.0	0.0	2.00317620226109	1.899750268395348	1.856531919755051	1.344016643002274	1.493730304661818	1.355224617408765	0.0	0.0	1.32318818941537	1.074257730386208	1.652494660801197	1.531005032877768	M00053	Pathway modules	Nucleotide metabolism	Purine metabolism
M00018:Threonine biosynthesis, aspartate => homoserine => threonine	1.116945953596104	0.0	1.372296928942921	1.171068296005607	0.0	0.0	0.0	0.0	0.0	0.0	0.0	0.0	0.0	0.0	0.0	0.0	1.599014398619848	1.710715490658124	M00018	Pathway modules	Amino acid metabolism	Serine and threonine metabolism
M00024:Phenylalanine biosynthesis, chorismate => phenylpyruvate => phenylalanine	0.0	0.0	0.0	0.0	-1.183884513051715	0.0	1.89366655364158	3.118474956334759	1.544205183821537	1.769626524809545	0.0	1.731173791124195	0.0	1.028439303655329	1.031505392834784	0.0	1.585728720659743	1.579869579993355	M00024	Pathway modules	Amino acid metabolism	Aromatic amino acid metabolism
M00125:Riboflavin biosynthesis, plants and bacteria, GTP => riboflavin/FMN/FAD	-1.594249884169141	-1.850437552440526	-2.036828740733246	-2.126874437725359	0.0	-1.044183987677305	-1.570168746900458	0.0	-1.558646844297193	-2.370111509299966	0.0	0.0	0.0	0.0	0.0	0.0	1.439199014324992	1.127271604705884	M00125	Pathway modules	Metabolism of cofactors and vitamins	Cofactor and vitamin metabolism
M00025:Tyrosine biosynthesis, chorismate => HPP => tyrosine	0.0	-1.020819551503092	0.0	0.0	-1.197123673671187	0.0	2.623788510440633	2.94205877105065	1.876457927157902	1.397504378709259	1.520696806856178	2.271092295249026	0.0	0.0	1.040303703271281	0.0	1.410483274746276	1.408959489183751	M00025	Pathway modules	Amino acid metabolism	Aromatic amino acid metabolism
M00718:Multidrug resistance, efflux pump MexAB-OprM	0.0	0.0	0.0	0.0	0.0	0.0	3.931057485427029	2.844951260630802	2.769318736555514	1.769355128526366	2.11512974476462	2.728490131756705	0.0	1.201641454415229	0.0	0.0	1.347345126511437	1.368862639757281	M00718	Signature modules	Gene set	Drug resistance
M00017:Methionine biosynthesis, aspartate => homoserine => methionine	1.115283925918076	0.0	1.325892200687643	1.160827256924404	0.0	0.0	0.0	0.0	0.0	0.0	0.0	0.0	0.0	0.0	0.0	0.0	1.325897267447463	1.462682271190823	M00017	Pathway modules	Amino acid metabolism	Cysteine and methionine metabolism
M00119:Pantothenate biosynthesis, valine/L-aspartate => pantothenate	0.0	0.0	0.0	0.0	1.065731974936136	0.0	1.12905925215112	0.0	0.0	0.0	1.452147693711011	0.0	0.0	0.0	1.249306244281851	0.0	1.314343412897018	1.225929743933018	M00119	Pathway modules	Metabolism of cofactors and vitamins	Cofactor and vitamin metabolism
M00845:Arginine biosynthesis, glutamate => acetylcitrulline => arginine	1.890450287963426	1.877800654813759	1.680073958731657	1.1684454666185	2.278778932212206	1.153296895422238	1.497208875407863	1.136763746497731	1.278928600297674	1.421988652361283	1.522241909481866	1.169379302220464	0.0	0.0	0.0	0.0	1.29185005176905	1.166786372579823	M00845	Pathway modules	Amino acid metabolism	Arginine and proline metabolism
M00432:Leucine biosynthesis, 2-oxoisovalerate => 2-oxoisocaproate	2.525875208471184	2.033355926306149	2.884872879459136	2.77443077838159	0.0	1.800219768532141	1.222209678448457	1.046347129592735	0.0	0.0	0.0	1.400445596533623	0.0	1.059358585116595	0.0	0.0	1.286341795413971	1.38536495617567	M00432	Pathway modules	Amino acid metabolism	Branched-chain amino acid metabolism
M00577:Biotin biosynthesis, BioW pathway, pimelate => pimeloyl-CoA => biotin	0.0	0.0	0.0	0.0	0.0	0.0	3.006149768472539	2.425820027648853	2.072475579434927	1.896816425579648	1.832880600658318	2.466522104912507	0.0	0.0	0.0	0.0	1.27307747036267	1.010578611619133	M00577	Pathway modules	Metabolism of cofactors and vitamins	Cofactor and vitamin metabolism
M00123:Biotin biosynthesis, pimeloyl-ACP/CoA => biotin	0.0	0.0	0.0	0.0	0.0	0.0	3.006149768472539	2.425820027648853	2.072475579434927	1.896816425579648	1.832880600658318	2.466522104912507	0.0	0.0	0.0	0.0	1.27307747036267	1.010578611619133	M00123	Pathway modules	Metabolism of cofactors and vitamins	Cofactor and vitamin metabolism
M00573:Biotin biosynthesis, BioI pathway, long-chain-acyl-ACP => pimeloyl-ACP => biotin	0.0	0.0	0.0	0.0	0.0	0.0	3.006149768472539	2.425820027648853	2.072475579434927	1.896816425579648	1.832880600658318	2.466522104912507	0.0	0.0	0.0	0.0	1.27307747036267	1.010578611619133	M00573	Pathway modules	Metabolism of cofactors and vitamins	Cofactor and vitamin metabolism
M00036:Leucine degradation, leucine => acetoacetate + acetyl-CoA	0.0	1.108639249639666	0.0	0.0	1.045999217179233	0.0	1.132107979567885	0.0	0.0	0.0	1.124438581538405	0.0	0.0	0.0	1.312224006626776	0.0	1.270722022625498	1.187581480392598	M00036	Pathway modules	Amino acid metabolism	Branched-chain amino acid metabolism
M00082:Fatty acid biosynthesis, initiation	1.478447655851554	0.0	0.0	0.0	0.0	0.0	1.18486883864214	1.375675885577129	0.0	0.0	0.0	1.047864467972089	0.0	0.0	0.0	0.0	1.211888559715812	1.025217200974441	M00082	Pathway modules	Lipid metabolism	Fatty acid metabolism
M00033:Ectoine biosynthesis, aspartate => ectoine	0.0	0.0	0.0	0.0	0.0	0.0	0.0	0.0	0.0	0.0	0.0	0.0	0.0	0.0	0.0	0.0	1.025160155073629	1.034538587068156	M00033	Pathway modules	Amino acid metabolism	Serine and threonine metabolism
M00550:Ascorbate degradation, ascorbate => D-xylulose-5P	6.69187408655174	0.0	1.018686655063975	0.0	-21.56857649750493	-22.21747796184922	-22.43889613074889	-22.44513008570618	0.0	3.259669743993855	-22.68210360050244	-22.8854571061668	25.684067488841	0.0	0.0	0.0	0.0	0.0	M00550	Pathway modules	Carbohydrate metabolism	Other carbohydrate metabolism
M00580:Pentose phosphate pathway, archaea, fructose 6P => ribose 5P	26.44833193961968	26.59657772575035	26.62529658466832	27.02275872847254	0.0	0.0	0.0	0.0	0.0	0.0	0.0	0.0	23.12464798076511	0.0	0.0	22.73242466435577	0.0	0.0	M00580	Pathway modules	Carbohydrate metabolism	Central carbohydrate metabolism
M00015:Proline biosynthesis, glutamate => proline	0.0	0.0	0.0	-4.258007334659734	0.0	0.0	0.0	0.0	-1.070409071111457	-1.622752118664127	0.0	-4.530525338817419	22.4924931739343	22.5515124343044	0.0	0.0	0.0	0.0	M00015	Pathway modules	Amino acid metabolism	Arginine and proline metabolism
M00697:Multidrug resistance, efflux pump MdtEF-TolC	0.0	0.0	0.0	0.0	0.0	0.0	23.68832233370422	21.70241038940334	22.53404195902594	0.0	0.0	0.0	22.35578472724218	22.9780964737312	21.40067639115862	21.33281353920772	0.0	21.81888592482136	M00697	Signature modules	Gene set	Drug resistance
M00575:Pertussis pathogenicity signature, T1SS	0.0	0.0	0.0	0.0	0.0	0.0	23.68832233370422	21.70241038940334	22.53404195902594	0.0	0.0	0.0	22.35578472724218	22.9780964737312	21.40067639115862	21.33281353920772	0.0	21.81888592482136	M00575	Signature modules	Gene set	Pathogenicity
M00696:Multidrug resistance, efflux pump AcrEF-TolC	0.0	0.0	0.0	0.0	0.0	0.0	23.68832233370422	21.70241038940334	22.53404195902594	0.0	0.0	0.0	22.35578472724218	22.9780964737312	21.40067639115862	21.33281353920772	0.0	21.81888592482136	M00696	Signature modules	Gene set	Drug resistance
M00153:Cytochrome bd ubiquinol oxidase	-22.11171206129199	-22.23397133679505	-22.24959473638631	-22.32411202951865	-21.76902875933514	-1.578991830130149	21.5627503090283	21.89503809228171	22.52005126217028	21.86103028915918	19.7088745702229	0.0	22.09137035519803	22.11317715106397	21.96138700477058	22.52075243901369	0.0	0.0	M00153	Pathway modules	Energy metabolism	ATP synthesis
M00567:Methanogenesis, CO2 => methane	-20.32564805820781	-20.4519136081853	-20.46764533145588	-20.54085784814161	0.0	-20.63733391383945	0.0	3.852517733824237	3.164491550093993	3.204366004756991	1.632509577167482	0.0	21.12249537584111	24.69656656997626	0.0	0.0	0.0	0.0	M00567	Pathway modules	Energy metabolism	Methane metabolism
M00356:Methanogenesis, methanol => methane	-20.32564805820781	-20.4519136081853	-20.46764533145588	-20.54085784814161	0.0	-20.63733391383945	0.0	3.852517733824237	3.164491550093993	3.204366004756991	1.632509577167482	0.0	21.12249537584111	24.69656656997626	0.0	0.0	0.0	0.0	M00356	Pathway modules	Energy metabolism	Methane metabolism
M00563:Methanogenesis, methylamine/dimethylamine/trimethylamine => methane	-20.32564805820781	-20.4519136081853	-20.46764533145588	-20.54085784814161	0.0	-20.63733391383945	0.0	3.852517733824237	3.164491550093993	3.204366004756991	1.632509577167482	0.0	21.12249537584111	24.69656656997626	0.0	0.0	0.0	0.0	M00563	Pathway modules	Energy metabolism	Methane metabolism
M00126:Tetrahydrofolate biosynthesis, GTP => THF	0.0	1.044146992272049	1.449116531608618	1.191939468002581	1.470056816042974	0.0	2.231910768095065	0.0	0.0	0.0	0.0	0.0	2.768834315535665	1.856209624483277	1.258235254699561	0.0	0.0	2.956108074460615	M00126	Pathway modules	Metabolism of cofactors and vitamins	Cofactor and vitamin metabolism
M00007:Pentose phosphate pathway, non-oxidative phase, fructose 6P => ribose 5P	1.998517054737109	2.437293083387242	2.45325852390617	2.551719051134131	0.0	0.0	-2.495632572415881	-1.924637030490262	0.0	1.048441313060815	0.0	-1.036975888955455	1.842964833037427	0.0	0.0	0.0	0.0	0.0	M00007	Pathway modules	Carbohydrate metabolism	Central carbohydrate metabolism
M00093:Phosphatidylethanolamine (PE) biosynthesis, PA => PS => PE	4.739834501207061	4.882944008561189	4.647678648066038	4.862180499776276	-1.232571087954728	1.257149048103889	22.22504642350259	22.54709320598988	21.71669908364238	0.0	21.18500087354409	21.27445615889329	1.409903726806901	1.032392760026455	0.0	1.428857091876297	0.0	0.0	M00093	Pathway modules	Lipid metabolism	Lipid metabolism
M00004:Pentose phosphate pathway (Pentose phosphate cycle)	1.739350473202262	2.232597748478632	2.169641244014412	2.323692578981093	0.0	0.0	-1.441347137283638	0.0	0.0	0.0	0.0	0.0	1.256629352484667	0.0	0.0	0.0	0.0	0.0	M00004	Pathway modules	Carbohydrate metabolism	Central carbohydrate metabolism
M00116:Menaquinone biosynthesis, chorismate (+ polyprenyl-PP) => menaquinol	3.044728829689562	1.634245753895022	1.908038610002681	1.837193625036916	0.0	0.0	0.0	0.0	0.0	0.0	0.0	0.0	1.029288932654484	0.0	0.0	0.0	0.0	0.0	M00116	Pathway modules	Metabolism of cofactors and vitamins	Cofactor and vitamin metabolism
M00134:Polyamine biosynthesis, arginine => ornithine => putrescine	-21.92795366848884	-22.05354807174323	-22.06825581363503	-22.1483098682013	-21.58792142204964	-22.23748977835594	-24.40868535693479	0.0	0.0	-1.00161824627668	0.0	-5.229333186717595	0.0	0.0	0.0	0.0	0.0	0.0	M00134	Pathway modules	Amino acid metabolism	Polyamine biosynthesis
M00045:Histidine degradation, histidine => N-formiminoglutamate => glutamate	-24.89012268422601	-25.01470321489378	-25.02986767279427	-25.10706628320316	0.0	-25.19993052641589	-24.04564488934651	-24.04619561023168	-24.09472328603201	-24.31054849190264	-24.28905575014771	-24.49428968499636	0.0	-23.31911629599173	-1.066922914750886	-1.628749195759783	0.0	-22.99014657318808	M00045	Pathway modules	Amino acid metabolism	Histidine metabolism
M00127:Thiamine biosynthesis, prokaryotes, AIR (+ DXP/tyrosine) => TMP/TPP	23.16083234752496	23.05844429140516	23.31347111538129	22.72209354710752	22.93486425412906	24.68354893665011	-19.3399409648355	-19.33538552852053	3.335559030920324	1.919204340576804	4.117903082927826	4.286735901866096	0.0	0.0	0.0	0.0	0.0	0.0	M00127	Pathway modules	Metabolism of cofactors and vitamins	Cofactor and vitamin metabolism
M00006:Pentose phosphate pathway, oxidative phase, glucose 6P => ribulose 5P	2.508261683972979	2.714896821909909	2.271800536389876	2.141883881782602	1.309505735619901	1.102111149082298	-4.544987266314318	0.0	0.0	1.142727428421812	-23.35800787064012	-23.5629410624954	0.0	0.0	0.0	0.0	0.0	0.0	M00006	Pathway modules	Carbohydrate metabolism	Central carbohydrate metabolism
M00793:dTDP-L-rhamnose biosynthesis, glucose-1P => dTDP-L-Rha	-1.203336463008084	-1.132265702483356	-1.455529372476725	0.0	0.0	-1.126478496313778	-3.589183646523417	-4.158179296280496	-2.480205259038192	-2.312277778916647	-2.433936296575425	-2.546873042108665	0.0	-2.422569245637156	-1.003262856076121	-1.640106238585297	0.0	0.0	M00793	Pathway modules	Glycan metabolism	Nucleotide sugar biosynthesis
M00422:Acetyl-CoA pathway, CO2 => acetyl-CoA	-2.507904654641635	-1.647210327242076	-2.767850108784726	-2.913970342994317	0.0	-1.638364063767056	-2.602402692490793	-2.826343923231838	-2.860053308505493	-1.880719272129352	-2.010113930708033	-3.080068186773196	0.0	0.0	0.0	0.0	0.0	-1.263385284145158	M00422	Pathway modules	Energy metabolism	Methane metabolism
M00133:Polyamine biosynthesis, arginine => agmatine => putrescine => spermidine	-1.070620168449684	-1.802177805968649	0.0	-1.205064427181775	-1.930538356150349	-1.00734102130313	-2.144529569689153	0.0	0.0	0.0	0.0	-2.877586161254056	0.0	0.0	1.44655406208494	0.0	0.0	0.0	M00133	Pathway modules	Amino acid metabolism	Polyamine biosynthesis
M00159:V/A-type ATPase, prokaryotes	-1.61446554747255	-1.311013849123069	-2.199826907031496	-2.15564226307632	0.0	0.0	-2.027499148602881	0.0	-1.165057234640191	0.0	-1.848872425807177	-1.787857386276719	0.0	0.0	0.0	0.0	0.0	0.0	M00159	Pathway modules	Energy metabolism	ATP synthesis
M00010:Citrate cycle, first carbon oxidation, oxaloacetate => 2-oxoglutarate	-1.564875686372312	0.0	0.0	-1.218680892212167	0.0	0.0	-1.969478917755644	-3.254479188593852	-2.488697963471479	0.0	0.0	-1.058031968368279	0.0	0.0	0.0	0.0	0.0	-1.315690362210067	M00010	Pathway modules	Carbohydrate metabolism	Central carbohydrate metabolism
M00357:Methanogenesis, acetate => methane	0.0	0.0	0.0	0.0	0.0	0.0	-1.413642840706124	-1.169269265603915	-1.015219815040766	0.0	0.0	-1.211592950779149	0.0	0.0	0.0	0.0	0.0	0.0	M00357	Pathway modules	Energy metabolism	Methane metabolism
M00022:Shikimate pathway, phosphoenolpyruvate + erythrose-4P => chorismate	-1.854846658915602	0.0	-2.582375503481938	-1.85538410979211	0.0	-1.131667167934842	-1.400332469523625	-3.584370596961664	-4.154495316820374	-1.776164671342707	0.0	-1.679934342720982	0.0	-1.285886471560491	0.0	-1.287106197366249	0.0	0.0	M00022	Pathway modules	Amino acid metabolism	Aromatic amino acid metabolism
M00565:Trehalose biosynthesis, D-glucose 1P => trehalose	0.0	1.001189434837837	0.0	0.0	0.0	0.0	-1.348566646171919	0.0	0.0	0.0	0.0	0.0	0.0	0.0	0.0	0.0	0.0	0.0	M00565	Pathway modules	Carbohydrate metabolism	Other carbohydrate metabolism
M00140:C1-unit interconversion, prokaryotes	-1.313186021539593	0.0	-1.191313506278252	-1.438864395665201	0.0	0.0	-1.33637854129595	-1.239809052567103	-1.012392934676309	0.0	0.0	-1.625145520869659	0.0	0.0	0.0	0.0	0.0	0.0	M00140	Pathway modules	Metabolism of cofactors and vitamins	Cofactor and vitamin metabolism
M00579:Phosphate acetyltransferase-acetate kinase pathway, acetyl-CoA => acetate	1.079932485235784	0.0	0.0	0.0	0.0	0.0	-1.071997482443758	0.0	0.0	0.0	0.0	0.0	0.0	0.0	0.0	0.0	0.0	0.0	M00579	Pathway modules	Energy metabolism	Carbon fixation
M00002:Glycolysis, core module involving three-carbon compounds	0.0	0.0	0.0	0.0	0.0	0.0	-1.027190182725907	0.0	0.0	0.0	0.0	0.0	0.0	0.0	0.0	0.0	0.0	0.0	M00002	Pathway modules	Carbohydrate metabolism	Central carbohydrate metabolism
M00165:Reductive pentose phosphate cycle (Calvin cycle)	0.0	0.0	0.0	0.0	0.0	0.0	-1.010770752455234	0.0	0.0	0.0	0.0	0.0	0.0	0.0	0.0	0.0	0.0	0.0	M00165	Pathway modules	Energy metabolism	Carbon fixation
M00552:D-galactonate degradation, De Ley-Doudoroff pathway, D-galactonate => glycerate-3P	0.0	0.0	0.0	0.0	0.0	0.0	-1.007109724033372	0.0	0.0	0.0	0.0	0.0	0.0	0.0	0.0	0.0	0.0	0.0	M00552	Pathway modules	Carbohydrate metabolism	Other carbohydrate metabolism
M00627:beta-Lactam resistance, Bla system	-22.56248536675671	-22.68597464696279	-22.70113193842976	-22.77853860960276	-22.22118347858657	-22.87171191342642	0.0	0.0	0.0	0.0	0.0	0.0	0.0	0.0	0.0	0.0	0.0	0.0	M00627	Signature modules	Gene set	Drug resistance
M00089:Triacylglycerol biosynthesis	23.32535297520497	23.15836999803134	22.84262520113445	22.42113841839816	0.0	0.0	0.0	0.0	0.0	0.0	0.0	0.0	0.0	0.0	0.0	0.0	0.0	0.0	M00089	Pathway modules	Lipid metabolism	Lipid metabolism
M00131:Inositol phosphate metabolism, Ins(1,3,4,5)P4 => Ins(1,3,4)P3 => myo-inositol	0.0	21.17239479864489	23.89721834438391	21.55564180948864	0.0	0.0	0.0	0.0	0.0	0.0	0.0	0.0	0.0	0.0	0.0	0.0	0.0	0.0	M00131	Pathway modules	Carbohydrate metabolism	Other carbohydrate metabolism
M00746:Multidrug resistance, repression of porin OmpF	0.0	0.0	0.0	0.0	0.0	0.0	0.0	0.0	0.0	0.0	0.0	0.0	0.0	-22.64208134013925	1.113473928571562	0.0	0.0	-22.30713033066675	M00746	Signature modules	Gene set	Drug resistance
M00090:Phosphatidylcholine (PC) biosynthesis, choline => PC	0.0	21.66399858086931	0.0	0.0	0.0	0.0	0.0	0.0	0.0	0.0	22.6558074885414	0.0	0.0	0.0	0.0	0.0	0.0	0.0	M00090	Pathway modules	Lipid metabolism	Lipid metabolism
M00117:Ubiquinone biosynthesis, prokaryotes, chorismate (+ polyprenyl-PP) => ubiquinol	0.0	0.0	0.0	4.187203228979216	-19.73416809469868	0.0	0.0	0.0	0.0	0.0	0.0	0.0	0.0	0.0	0.0	0.0	0.0	7.630591244534767	M00117	Pathway modules	Metabolism of cofactors and vitamins	Cofactor and vitamin metabolism
M00338:Cysteine biosynthesis, homocysteine + serine => cysteine	0.0	0.0	0.0	0.0	20.84975950490943	0.0	0.0	0.0	0.0	0.0	0.0	0.0	0.0	0.0	0.0	0.0	0.0	0.0	M00338	Pathway modules	Amino acid metabolism	Cysteine and methionine metabolism
M00019:Valine/isoleucine biosynthesis, pyruvate => valine / 2-oxobutanoate => isoleucine	1.328699380825828	1.673599632360558	1.686745717013421	1.294416893442417	0.0	0.0	0.0	0.0	0.0	0.0	0.0	0.0	0.0	0.0	0.0	0.0	0.0	0.0	M00019	Pathway modules	Amino acid metabolism	Branched-chain amino acid metabolism
M00570:Isoleucine biosynthesis, threonine => 2-oxobutanoate => isoleucine	1.376700882171876	1.693241130236114	1.705885130366454	1.319474533217228	0.0	0.0	0.0	0.0	0.0	0.0	0.0	0.0	0.0	0.0	0.0	0.0	0.0	0.0	M00570	Pathway modules	Amino acid metabolism	Branched-chain amino acid metabolism
M00049:Adenine ribonucleotide biosynthesis, IMP => ADP,ATP	2.251147925054882	1.363186229756393	1.458599716202734	1.459898390328986	0.0	0.0	0.0	0.0	0.0	0.0	0.0	0.0	0.0	0.0	0.0	0.0	0.0	0.0	M00049	Pathway modules	Nucleotide metabolism	Purine metabolism
M00050:Guanine ribonucleotide biosynthesis, IMP => GDP,GTP	1.798634678464076	1.218470717005747	1.084337265430065	1.096582383491737	0.0	0.0	0.0	0.0	0.0	0.0	0.0	0.0	0.0	0.0	0.0	0.0	0.0	0.0	M00050	Pathway modules	Nucleotide metabolism	Purine metabolism
M00631:D-Galacturonate degradation (bacteria), D-galacturonate => pyruvate + D-glyceraldehyde 3P	0.0	0.0	0.0	0.0	0.0	0.0	0.0	0.0	0.0	-1.429643218926747	-1.774028427348891	0.0	0.0	-1.435317292632988	0.0	-1.246498524946183	0.0	0.0	M00631	Pathway modules	Carbohydrate metabolism	Other carbohydrate metabolism
M00620:Incomplete reductive citrate cycle, acetyl-CoA => oxoglutarate	0.0	0.0	0.0	-1.141203656314658	0.0	0.0	0.0	0.0	0.0	-1.150707173155197	-1.024484595990953	-1.112859512937736	0.0	0.0	0.0	0.0	0.0	0.0	M00620	Pathway modules	Energy metabolism	Carbon fixation
M00029:Urea cycle	1.42050642625086	0.0	0.0	0.0	1.30335134959378	0.0	0.0	0.0	0.0	0.0	0.0	0.0	0.0	0.0	0.0	0.0	0.0	0.0	M00029	Pathway modules	Amino acid metabolism	Arginine and proline metabolism
M00844:Arginine biosynthesis, ornithine => arginine	1.42050642625086	0.0	0.0	0.0	1.30335134959378	0.0	0.0	0.0	0.0	0.0	0.0	0.0	0.0	0.0	0.0	0.0	0.0	0.0	M00844	Pathway modules	Amino acid metabolism	Arginine and proline metabolism
M00346:Formaldehyde assimilation, serine pathway	1.075842935953651	0.0	0.0	0.0	0.0	0.0	0.0	0.0	-1.025121409566596	-1.071288572974033	0.0	0.0	0.0	0.0	0.0	0.0	0.0	0.0	M00346	Pathway modules	Energy metabolism	Methane metabolism
M00525:Lysine biosynthesis, acetyl-DAP pathway, aspartate => lysine	0.0	0.0	0.0	0.0	0.0	0.0	0.0	0.0	-1.133666697471367	0.0	0.0	0.0	0.0	0.0	0.0	0.0	0.0	0.0	M00525	Pathway modules	Amino acid metabolism	Lysine metabolism
M00016:Lysine biosynthesis, succinyl-DAP pathway, aspartate => lysine	0.0	0.0	1.015194164336158	0.0	0.0	0.0	0.0	0.0	0.0	0.0	0.0	0.0	0.0	0.0	0.0	0.0	0.0	0.0	M00016	Pathway modules	Amino acid metabolism	Lysine metabolism
M00023:Tryptophan biosynthesis, chorismate => tryptophan	0.0	0.0	1.54716617927666	0.0	0.0	0.0	0.0	0.0	0.0	0.0	0.0	0.0	0.0	0.0	0.0	0.0	0.0	0.0	M00023	Pathway modules	Amino acid metabolism	Aromatic amino acid metabolism
M00307:Pyruvate oxidation, pyruvate => acetyl-CoA	0.0	0.0	0.0	0.0	0.0	0.0	0.0	0.0	0.0	0.0	1.096566091226999	0.0	0.0	0.0	0.0	0.0	0.0	0.0	M00307	Pathway modules	Carbohydrate metabolism	Central carbohydrate metabolism
M00030:Lysine biosynthesis, AAA pathway, 2-oxoglutarate => 2-aminoadipate => lysine	0.0	0.0	0.0	0.0	0.0	0.0	0.0	1.213332743416512	0.0	0.0	0.0	0.0	0.0	0.0	0.0	0.0	0.0	0.0	M00030	Pathway modules	Amino acid metabolism	Lysine metabolism
M00032:Lysine degradation, lysine => saccharopine => acetoacetyl-CoA	0.0	0.0	0.0	0.0	0.0	0.0	0.0	1.213332743416512	0.0	0.0	0.0	0.0	0.0	0.0	0.0	0.0	0.0	0.0	M00032	Pathway modules	Amino acid metabolism	Lysine metabolism
M00008:Entner-Doudoroff pathway, glucose-6P => glyceraldehyde-3P + pyruvate	0.0	-1.004156705667566	-1.255374574387888	-1.50378447440109	0.0	0.0	0.0	0.0	0.0	0.0	0.0	0.0	0.0	0.0	0.0	-1.156226030624073	0.0	-1.163095129034366	M00008	Pathway modules	Carbohydrate metabolism	Central carbohydrate metabolism
M00120:Coenzyme A biosynthesis, pantothenate => CoA	-1.023572424758501	-1.339366681790187	-1.10990247364153	-1.947396038117581	0.0	0.0	0.0	0.0	0.0	0.0	0.0	-1.121980480824166	0.0	0.0	0.0	0.0	0.0	0.0	M00120	Pathway modules	Metabolism of cofactors and vitamins	Cofactor and vitamin metabolism
M00532:Photorespiration	-1.20662419526453	0.0	-1.399655180926438	-1.533828884448125	0.0	0.0	0.0	0.0	0.0	0.0	0.0	0.0	0.0	0.0	0.0	0.0	0.0	0.0	M00532	Pathway modules	Carbohydrate metabolism	Other carbohydrate metabolism
M00020:Serine biosynthesis, glycerate-3P => serine	0.0	0.0	-1.407553938606257	-1.648009927056953	0.0	0.0	0.0	0.0	0.0	0.0	0.0	0.0	0.0	0.0	0.0	0.0	0.0	0.0	M00020	Pathway modules	Amino acid metabolism	Serine and threonine metabolism
M00124:Pyridoxal-P biosynthesis, erythrose-4P => pyridoxal-P	0.0	0.0	-1.374807314143033	-1.645729028135003	0.0	0.0	0.0	0.0	0.0	0.0	0.0	0.0	0.0	0.0	0.0	0.0	0.0	0.0	M00124	Pathway modules	Metabolism of cofactors and vitamins	Cofactor and vitamin metabolism
M00115:NAD biosynthesis, aspartate => quinolinate => NAD	0.0	0.0	0.0	0.0	0.0	0.0	1.184908009089521	0.0	1.211097029486148	0.0	0.0	0.0	0.0	0.0	0.0	0.0	0.0	0.0	M00115	Pathway modules	Metabolism of cofactors and vitamins	Cofactor and vitamin metabolism
M00060:KDO2-lipid A biosynthesis, Raetz pathway, LpxL-LpxM type	0.0	-1.083075021260708	0.0	0.0	0.0	0.0	1.421350267264696	2.06613466644378	1.76047609590203	0.0	0.0	1.105280557416248	0.0	1.131410899325653	0.0	0.0	0.0	0.0	M00060	Pathway modules	Glycan metabolism	Lipopolysaccharide metabolism
M00149:Succinate dehydrogenase, prokaryotes	0.0	0.0	0.0	0.0	0.0	0.0	1.481120515199963	0.0	0.0	0.0	0.0	0.0	0.0	0.0	0.0	0.0	0.0	0.0	M00149	Pathway modules	Energy metabolism	ATP synthesis
M00157:F-type ATPase, prokaryotes and chloroplasts	1.354083878634383	1.263387706847909	1.638052424413072	1.663802157935178	0.0	0.0	1.552452404682738	1.348855843227853	1.077695110806993	1.009723112987354	1.167936265934135	1.040029058356131	0.0	0.0	1.079174317887983	0.0	0.0	1.026949789167297	M00157	Pathway modules	Energy metabolism	ATP synthesis
M00086:beta-Oxidation, acyl-CoA synthesis	3.750660673346457	3.26189540812653	3.336628713506728	2.988856991918414	-21.56622867794473	0.0	2.191674377909081	-1.472346578206488	0.0	0.0	2.776917666458842	2.291341498427825	0.0	0.0	0.0	0.0	0.0	0.0	M00086	Pathway modules	Lipid metabolism	Fatty acid metabolism
M00122:Cobalamin biosynthesis, cobyrinate a,c-diamide => cobalamin	0.0	22.14305982336852	21.9258693743934	23.58239007920682	23.73601358999151	22.6484590461141	2.626618133811379	2.592614208778493	3.301763425557509	2.860823581855485	2.405374383940774	1.987278709478885	0.0	0.0	5.494704923276128	0.0	0.0	5.617768037241371	M00122	Pathway modules	Metabolism of cofactors and vitamins	Cofactor and vitamin metabolism
M00842:Tetrahydrobiopterin biosynthesis, GTP => BH4	0.0	0.0	0.0	0.0	0.0	20.45038165699366	20.22922865434941	0.0	0.0	0.0	0.0	0.0	0.0	0.0	0.0	0.0	0.0	0.0	M00842	Pathway modules	Metabolism of cofactors and vitamins	Cofactor and vitamin metabolism
M00843:L-threo-Tetrahydrobiopterin biosynthesis, GTP => L-threo-BH4	0.0	0.0	0.0	0.0	0.0	20.45038165699366	20.22922865434941	0.0	0.0	0.0	0.0	0.0	0.0	0.0	0.0	0.0	0.0	0.0	M00843	Pathway modules	Metabolism of cofactors and vitamins	Cofactor and vitamin metabolism
M00643:Multidrug resistance, efflux pump MexXY-OprM	21.49102954422024	0.0	0.0	0.0	0.0	0.0	22.40424899596673	0.0	0.0	0.0	0.0	0.0	0.0	0.0	0.0	0.0	0.0	0.0	M00643	Signature modules	Gene set	Drug resistance
M00641:Multidrug resistance, efflux pump MexEF-OprN	21.49102954422024	0.0	0.0	0.0	0.0	0.0	22.40424899596673	0.0	0.0	0.0	0.0	0.0	0.0	0.0	0.0	0.0	0.0	0.0	M00641	Signature modules	Gene set	Drug resistance
M00642:Multidrug resistance, efflux pump MexJK-OprM	21.49102954422024	0.0	0.0	0.0	0.0	0.0	22.40424899596673	0.0	0.0	0.0	0.0	0.0	0.0	0.0	0.0	0.0	0.0	0.0	M00642	Signature modules	Gene set	Drug resistance
M00005:PRPP biosynthesis, ribose 5P => PRPP	1.255909215709007	1.355543028472917	1.146692034271789	1.341716525571889	0.0	0.0	0.0	0.0	0.0	0.0	0.0	0.0	-1.083685662085092	-1.041245543936474	0.0	0.0	0.0	0.0	M00005	Pathway modules	Carbohydrate metabolism	Central carbohydrate metabolism
M00061:D-Glucuronate degradation, D-glucuronate => pyruvate + D-glyceraldehyde 3P	0.0	-1.095268527696381	-1.090446820951932	-1.134983165785011	0.0	0.0	0.0	0.0	0.0	-1.561056070396703	-1.787827234020255	0.0	-1.10955849855261	-1.51809672458223	0.0	-1.4087360918744	0.0	-1.034480233994069	M00061	Pathway modules	Carbohydrate metabolism	Other carbohydrate metabolism
M00047:Creatine pathway	24.19944252891232	23.83098094644125	21.46079849156201	23.90898226842143	22.45642695117396	23.2022448940503	0.0	0.0	0.0	0.0	-1.196650943053156	0.0	-2.387538403192182	0.0	0.0	-22.57587238314663	0.0	0.0	M00047	Pathway modules	Amino acid metabolism	Arginine and proline metabolism
M00172:C4-dicarboxylic acid cycle, NADP - malic enzyme type	0.0	0.0	-1.018487054428172	-1.025763344464643	0.0	0.0	-1.317209239512588	0.0	0.0	0.0	0.0	0.0	0.0	0.0	0.0	0.0	-1.003131047544407	0.0	M00172	Pathway modules	Energy metabolism	Carbon fixation
M00554:Nucleotide sugar biosynthesis, galactose => UDP-galactose	0.0	0.0	-1.252080588446274	0.0	0.0	0.0	0.0	0.0	0.0	0.0	0.0	0.0	0.0	0.0	0.0	0.0	-1.070272686527576	-1.771443409888829	M00554	Pathway modules	Glycan metabolism	Nucleotide sugar biosynthesis
M00169:CAM (Crassulacean acid metabolism), light	0.0	0.0	-1.206545683704251	-1.172502633089405	0.0	0.0	-1.317209239512588	0.0	0.0	0.0	0.0	0.0	0.0	0.0	0.0	0.0	-1.091840000972826	0.0	M00169	Pathway modules	Energy metabolism	Carbon fixation
M00129:Ascorbate biosynthesis, animals, glucose-1P => ascorbate	1.4797631981971	0.0	1.672397634283774	1.694970643910504	1.972658138832708	1.231429177905578	0.0	0.0	0.0	0.0	0.0	0.0	-1.488835383695476	-1.530331646837496	-1.158639019503638	-1.652054537618141	-1.131327163452396	0.0	M00129	Pathway modules	Carbohydrate metabolism	Other carbohydrate metabolism
M00168:CAM (Crassulacean acid metabolism), dark	0.0	0.0	0.0	0.0	0.0	0.0	-1.380309787752774	0.0	-1.776732512664278	-1.888255022918124	-1.439787271820817	-1.233941524105903	0.0	0.0	-1.021464085775202	-1.224784939693403	-1.236970183872766	-1.251941061508899	M00168	Pathway modules	Energy metabolism	Carbon fixation
M00171:C4-dicarboxylic acid cycle, NAD - malic enzyme type	0.0	0.0	-1.343847680618474	-1.29876950870151	0.0	0.0	-1.628012616379593	-1.020442763306573	0.0	0.0	0.0	0.0	0.0	0.0	0.0	0.0	-1.317005820989526	-1.128394409446895	M00171	Pathway modules	Energy metabolism	Carbon fixation
M00377:Reductive acetyl-CoA pathway (Wood-Ljungdahl pathway)	-1.995020096753883	-1.652870876914891	-2.031812989469782	-2.182757101864418	-1.165717855115164	-1.569355544417615	-1.828706667443133	-1.974549101067198	-1.745049706775918	0.0	0.0	-2.303798419942137	0.0	0.0	-1.077721828408272	0.0	-1.349298794408856	-1.395172739980188	M00377	Pathway modules	Energy metabolism	Carbon fixation
M00096:C5 isoprenoid biosynthesis, non-mevalonate pathway	0.0	0.0	0.0	0.0	0.0	0.0	0.0	-1.144632203728678	0.0	0.0	0.0	0.0	0.0	0.0	0.0	-1.084814390059311	-1.436361632787724	0.0	M00096	Pathway modules	Biosynthesis of terpenoids and polyketides	Terpenoid backbone biosynthesis
M00012:Glyoxylate cycle	0.0	0.0	0.0	-1.034477599369766	0.0	0.0	-1.507124098336146	-1.085748228393574	-1.824219239228145	-1.449984670195915	0.0	-1.189498721844319	0.0	0.0	-1.16159911854704	-1.144398296224898	-1.454200648228714	-1.642351870831423	M00012	Pathway modules	Carbohydrate metabolism	Other carbohydrate metabolism
M00740:Methylaspartate cycle	-1.014161098098845	-1.138554005522152	-1.187299219504286	-1.46462440568933	0.0	0.0	0.0	0.0	0.0	0.0	0.0	0.0	0.0	0.0	-1.563950824207693	-1.381628970189399	-1.694573908885263	-1.86057813717929	M00740	Pathway modules	Carbohydrate metabolism	Other carbohydrate metabolism
M00014:Glucuronate pathway (uronate pathway)	0.0	0.0	1.031496381988863	0.0	0.0	4.169804231084761	0.0	0.0	4.154098069472555	-1.52368179969648	0.0	-1.162411751959085	-1.398678852424991	1.257006814829816	-1.936286037729344	-2.161505099156928	-1.797680414657447	-1.226048889943987	M00014	Pathway modules	Carbohydrate metabolism	Other carbohydrate metabolism
M00150:Fumarate reductase, prokaryotes	-1.489146154275972	0.0	-2.143546606095796	-1.939627266997906	0.0	0.0	0.0	0.0	0.0	0.0	0.0	0.0	-1.098533116705562	0.0	-1.452332266994123	-2.241495814896735	-2.182561405427262	-2.298383490390737	M00150	Pathway modules	Energy metabolism	ATP synthesis
M00375:Hydroxypropionate-hydroxybutylate cycle	0.0	0.0	-1.741649069773746	-1.67550100035877	0.0	0.0	0.0	0.0	0.0	0.0	1.170544021150787	0.0	-2.649456741748056	-2.720206353444276	-2.741505691538296	-3.125607481671654	-3.00000685621107	-3.036096578856024	M00375	Pathway modules	Energy metabolism	Carbon fixation
M00088:Ketone body biosynthesis, acetyl-CoA => acetoacetate/3-hydroxybutyrate/acetone	-2.349388824382173	0.0	-2.08795406557013	-2.091232672703999	0.0	-3.217264616862701	0.0	0.0	0.0	0.0	1.823128888961838	0.0	-3.557128385926282	-3.761393676253106	-3.629482236047786	-4.446871549154248	-3.831941793920138	-3.869672600263231	M00088	Pathway modules	Lipid metabolism	Lipid metabolism
M00095:C5 isoprenoid biosynthesis, mevalonate pathway	-2.349388824382173	0.0	-2.08795406557013	-2.091232672703999	0.0	-3.217264616862701	0.0	0.0	0.0	0.0	1.823128888961838	0.0	-3.557128385926282	-3.761393676253106	-3.629482236047786	-4.446871549154248	-3.831941793920138	-3.869672600263231	M00095	Pathway modules	Biosynthesis of terpenoids and polyketides	Terpenoid backbone biosynthesis
M00079:Keratan sulfate degradation	-2.932639334885766	-1.664085626189872	-4.12207973557663	-3.647218729382716	-1.738861671535181	-1.309740887382566	-1.08911517067359	0.0	-1.096648169264222	-1.685258415275446	0.0	0.0	-3.535822396044989	-4.316909316559803	-2.718994239919465	-3.326759431568867	-6.093409836744426	-5.395209972108893	M00079	Pathway modules	Glycan metabolism	Glycosaminoglycan metabolism
M00021:Cysteine biosynthesis, serine => cysteine	0.0	1.476683665462955	1.236319016095204	0.0	0.0	0.0	-21.08296438711771	-21.08953349788791	-21.13791052978668	2.048643824748029	2.93107601204445	0.0	0.0	-21.37557159067586	0.0	-21.1987950077107	-20.93319006706193	0.0	M00021	Pathway modules	Amino acid metabolism	Cysteine and methionine metabolism
M00787:Bacilysin biosynthesis, prephenate => bacilysin	0.0	0.0	0.0	0.0	0.0	0.0	0.0	0.0	0.0	0.0	0.0	0.0	-21.38742055884488	-21.50543307727775	-21.17259044874226	-21.30595245069171	-21.07005868523975	-21.17154606569905	M00787	Pathway modules	Biosynthesis of other secondary metabolites	Biosynthesis of other antibiotics
M00135:GABA biosynthesis, eukaryotes, putrescine => GABA	-3.009659962510625	0.0	-4.862741337225305	-5.537156254530388	-1.313673200599891	-1.00858596339364	0.0	0.0	0.0	0.0	0.0	0.0	0.0	-22.65207596690016	-22.32115668580223	-22.45789478837674	-22.21600574930104	-22.31876697006862	M00135	Pathway modules	Amino acid metabolism	Polyamine biosynthesis
M00081:Pectin degradation	-22.58275981408896	-22.70765908356275	-22.7225725056938	-22.80137608263346	-22.2421254115428	-22.89229320580575	0.0	0.0	0.0	0.0	0.0	0.0	-22.60399533373761	-22.70912146371029	0.0	-22.52450192479115	-22.27533819249006	-2.889994036751005	M00081	Pathway modules	Carbohydrate metabolism	Other carbohydrate metabolism
M00841:Tetrahydrofolate biosynthesis, mediated by PTPS, GTP => THF	1.822544101216212	1.815548072702072	1.261221500801237	1.588520756933649	-20.80618560546076	0.0	20.22922865434941	0.0	0.0	0.0	0.0	0.0	-22.73617994941658	-22.84443368036036	-22.5123644600678	-22.64782320493014	-22.40135301582304	-22.50376919730899	M00841	Pathway modules	Metabolism of cofactors and vitamins	Cofactor and vitamin metabolism
M00144:NADH:quinone oxidoreductase, prokaryotes	-1.046243844182398	0.0	0.0	0.0	0.0	-22.12902455606026	-2.174433968729307	-3.378685269239081	-6.016918780614764	-2.547688904152689	-2.902642090211841	-25.7638738749869	-1.745140283055449	-2.591294206105143	-2.051795300706558	-2.330408168296505	-22.80352097293283	-2.153307028731169	M00144	Pathway modules	Energy metabolism	ATP synthesis
M00098:Acylglycerol degradation	0.0	0.0	0.0	0.0	0.0	0.0	0.0	0.0	0.0	0.0	0.0	0.0	-23.16676684506963	-23.26980728645243	-22.94174283915181	-23.083521767502	-22.83194361110047	-22.93663161506421	M00098	Pathway modules	Lipid metabolism	Lipid metabolism
M00027:GABA (gamma-Aminobutyrate) shunt	0.0	0.0	0.0	0.0	22.51573036105361	25.35412850176596	-22.71177980328364	-22.71534538507646	-22.76522479003611	-22.98568875844305	-2.149006440025721	-23.15983646153609	3.008453679603177	3.152246834473984	0.0	1.466447749965803	-23.51997759103309	-23.62346926960473	M00027	Pathway modules	Amino acid metabolism	Other amino acid metabolism
M00100:Sphingosine degradation	0.0	0.0	0.0	0.0	22.51573036105361	25.35412850176596	0.0	0.0	0.0	0.0	0.0	0.0	2.881096886398326	3.152246834473984	0.0	1.466447749965803	-23.51997759103309	-23.62346926960473	M00100	Pathway modules	Lipid metabolism	Lipid metabolism
M00309:Non-phosphorylative Entner-Doudoroff pathway, gluconate/galactonate => glycerate	0.0	0.0	0.0	0.0	0.0	0.0	20.53294275805131	0.0	21.42891755801313	0.0	0.0	20.47049489010421	-23.9450570865534	-24.05019888229994	-23.72060933857504	-23.85997696087843	-23.61046652747872	-23.71428702875025	M00309	Pathway modules	Carbohydrate metabolism	Central carbohydrate metabolism
M00541:Benzoyl-CoA degradation, benzoyl-CoA => 3-hydroxypimeloyl-CoA	-24.62652309578895	-24.75105454083867	-24.7662515542297	-24.84324305920864	-24.28502021117901	-24.93636248863401	-25.57902552356148	-25.58902654936192	-25.63704654916995	-25.86026839233435	-25.81642076935089	-26.02490834742007	-6.086578216943082	-26.23358016571125	-4.239436124653627	-26.04857281207794	-25.79108688062319	-25.8962413527592	M00541	Pathway modules	Xenobiotics biodegradation	Aromatics degradation
M00078:Heparan sulfate degradation	-24.47115253384329	-24.59380497079428	-24.60913706913723	-24.68551575618995	-24.12935793613893	-24.78024869559706	-23.10930369044656	-3.42688904192261	-3.34382352701444	-23.3754373925359	-23.3520504392941	-23.55795513405124	-2.932636630654839	-2.760976073083293	-26.13308299193756	-26.2749073350224	-26.02409982388154	-26.12878588415185	M00078	Pathway modules	Glycan metabolism	Glycosaminoglycan metabolism
M00076:Dermatan sulfate degradation	-25.29375211517346	-25.41720893396532	-25.43265116379164	-25.50818570822332	-24.95155160340966	-1.917690791922096	-2.695757800415937	0.0	-1.910475654395732	-25.02061893677277	-3.678570699798461	-2.677534229055158	-2.546749767997567	-2.871505978849243	-26.24345823937619	-26.38506161011279	-26.13419794036961	-26.2388100285941	M00076	Pathway modules	Glycan metabolism	Glycosaminoglycan metabolism
M00077:Chondroitin sulfate degradation	-25.29375211517346	-25.41720893396532	-25.43265116379164	-25.50818570822332	-24.95155160340966	-1.917690791922096	-2.695757800415937	0.0	-1.910475654395732	-25.02061893677277	-3.678570699798461	-2.677534229055158	-2.546749767997567	-2.871505978849243	-26.24345823937619	-26.38506161011279	-26.13419794036961	-26.2388100285941	M00077	Pathway modules	Glycan metabolism	Glycosaminoglycan metabolism
