## Supplementary material for "Microbiome-Dependent Functional Responses to Structurally Distinct Oligosaccharides Revealed by Metaproteomics": Supplementary Data S2_Culture media.txt

Reagent	Stock solutions	Volume per 100 mL media
K2HPO4	1M in ddH2O	258.3uL
KH2PO4	1M in ddH2O	330.6uL
NaCl	1M in ddH2O	1.54mL
MgSO4·7H2O	1M in ddH2O	36.5uL
CaCl2	1M in ddH2O	81uL
Tween 80 1:10	10% (v/v) in ddH2O	2mL
Sodium cholate	N/A	0.025 g
Sodium chenodeoxycholate	N/A	0.025 g
Peptone water	N/A	0.20 g
Yeast extract	N/A	0.20 g
NaHCO3	N/A	0.40 g
Mucin	N/A	0.4 g
Hemin stock	2 mg/mL in 40mM NaOH	200uL
Vitamin K1	10 mg/mL in 100% ethanol	100uL
L-Cysteine	83.33mg/mL in 1M HCl	600uL
